# REAP: A platform to identify autoantibodies that target the human exoproteome

**DOI:** 10.1101/2021.02.11.430703

**Authors:** Eric Y. Wang, Yile Dai, Connor E. Rosen, Monica M. Schmitt, Mei X. Dong, Elise M. N. Ferré, Feimei Liu, Yi Yang, Jaime A. Gonzalez-Hernandez, Eric Meffre, Monique Hinchcliffe, Fotios Koumpouras, Michail S. Lionakis, Aaron M. Ring

## Abstract

Autoantibodies that recognize extracellular proteins (the “exoproteome”) exert potent biological effects but have proven challenging to detect with existing screening technologies. Here, we developed Rapid Extracellular Antigen Profiling (REAP) as a technique for comprehensive, high-throughput discovery of exoproteome-targeting autoantibodies. With REAP, patient samples are applied to a genetically-barcoded library containing 2,688 human extracellular proteins displayed on the surface of yeast. Antibody-coated cells are isolated by magnetic selection and deep sequencing of their barcodes is used to identify the displayed antigens. To benchmark the performance of REAP, we screened 77 patients with autoimmune polyendocrinopathy candidiasis ectodermal dystrophy (APECED). REAP sensitively and specifically detected known autoantibody reactivities in APECED in addition to numerous previously unidentified reactivities. We further screened 106 patients with systemic lupus erythematosus (SLE) and identified novel autoantibody reactivities against a diverse set of antigens including growth factors, extracellular matrix components, cytokines, and immunomodulatory proteins. Several of these responses were associated with disease severity and specific clinical manifestations of SLE and exerted potent functional effects on cell signaling *ex vivo*. These findings demonstrate the utility of REAP to atlas the expansive landscape of exoproteome-targeting autoantibodies and their impacts on patient health outcomes.
