## Supplemental Data 1 for "REAP: A platform to identify autoantibodies that target the human exoproteome"

### Sheet: 210104_validation_ROC_score
Sample	Protein	Score	Validity
SLE 35	ACVR2B	8.56288	1
AIRE.17	BPIFA2	5.13299	1
AIRE.13	BPIFA2	4.77062	1
AIRE.10	BPIFA2	4.69197	1
AIRE.18	BPIFA2	4.58851	1
AIRE.07	BPIFA2	3.73268	1
AIRE.11	BPIFA2	1.93754	1
SLE 183	CD44	6.34863	0
AIRE.02	CSPG5	0.0649118	0
AIRE.05	CSPG5	0.0383146	0
AIRE.07	CSPG5	0.0107841	0
AIRE.09	CSPG5	0.133105	0
AIRE.10	CSPG5	0	0
AIRE.11	CSPG5	1.9371	0
AIRE.12	CSPG5	0.283547	0
AIRE.13	CSPG5	0.18373	0
SLE 13	CSPG5	0	1
SLE 14	CSPG5	5.92179	1
SLE 147	CSPG5	5.17436	1
SLE 183	CSPG5	0	0
SLE 197	CSPG5	2.53626	0
SLE 24	CSPG5	1.75808	0
SLE 58	CSPG5	1.64256	0
SLE 158	EPYC	0	0
SLE 16	EPYC	9.22354	1
SLE 191	EPYC	0.0279311	1
SLE 194	EPYC	0	1
SLE 204	EPYC	0.0243125	1
SLE 29	EPYC	5.57474	1
SLE 55	EPYC	4.92501	1
SLE 69	EPYC	0.00594175	1
AIRE.01	GIF	0	0
AIRE.02	GIF	0	1
AIRE.03	GIF	0	0
AIRE.04	GIF	0.0569837	1
AIRE.05	GIF	0	1
AIRE.06	GIF	0	0
AIRE.07	GIF	0.0515861	0
AIRE.08	GIF	0	0
AIRE.09	GIF	0.128709	0
AIRE.10	GIF	5.97138	0
AIRE.100	GIF	0	0
AIRE.102	GIF	0	0
AIRE.104	GIF	5.51332	1
AIRE.106	GIF	0	0
AIRE.11	GIF	0.677698	0
AIRE.115b	GIF	5.2586	1
AIRE.116	GIF	0	0
AIRE.117	GIF	4.67417	1
AIRE.117b	GIF	3.74515	1
AIRE.12	GIF	4.73038	1
AIRE.125	GIF	0.124736	1
AIRE.126	GIF	0	0
AIRE.127	GIF	0	0
AIRE.13	GIF	6.3899	1
AIRE.14	GIF	2.08792	1
AIRE.15	GIF	0	0
AIRE.16	GIF	0	0
AIRE.17	GIF	6.29358	0
AIRE.17d	GIF	0.175214	1
AIRE.18	GIF	0	0
AIRE.19	GIF	0.567818	0
AIRE.21	GIF	4.63493	1
AIRE.22	GIF	4.58811	1
AIRE.23	GIF	4.78261	1
AIRE.24	GIF	0.0269097	0
AIRE.26	GIF	0	0
AIRE.28	GIF	4.78895	1
AIRE.29	GIF	0.102356	0
AIRE.33	GIF	0	0
AIRE.34	GIF	6.02951	1
AIRE.37	GIF	0	0
AIRE.38	GIF	0	0
AIRE.40	GIF	0	0
AIRE.41	GIF	0	0
AIRE.44	GIF	5.29853	1
AIRE.46	GIF	5.0836	1
AIRE.50	GIF	0	0
AIRE.53	GIF	5.76625	1
AIRE.56	GIF	0	0
AIRE.60	GIF	0	0
AIRE.65	GIF	5.78476	1
AIRE.65b	GIF	0.101706	0
AIRE.65c	GIF	0	0
AIRE.66	GIF	0	0
AIRE.67	GIF	0.0853398	0
AIRE.69	GIF	0	0
AIRE.71	GIF	0.0851999	0
AIRE.71b	GIF	0.0215491	0
AIRE.72	GIF	0	0
AIRE.73	GIF	0	0
AIRE.74	GIF	0	0
AIRE.78	GIF	0	0
AIRE.80	GIF	3.70029	0
AIRE.82	GIF	0	0
AIRE.83b	GIF	0.0792449	0
AIRE.84	GIF	0	0
AIRE.85	GIF	4.73164	1
AIRE.86	GIF	5.70459	1
AIRE.89	GIF	0	0
AIRE.90	GIF	0.415611	0
AIRE.94	GIF	0	0
AIRE.94c	GIF	0	0
AIRE.96	GIF	0	0
AIRE.97	GIF	4.56904	1
AIRE.97b	GIF	0	0
AIRE.03	GPHB5	7.16057	1
AIRE.05	GPHB5	8.53663	1
AIRE.10	GPHB5	7.97504	1
AIRE.115b	GPHB5	7.00237	1
AIRE.15	GPHB5	7.37963	1
AIRE.17	GPHB5	8.04362	1
AIRE.18	GPHB5	7.52372	1
AIRE.23	GPHB5	6.30323	1
AIRE.38	GPHB5	8.58025	1
AIRE.65	GPHB5	7.57295	1
AIRE.65b	GPHB5	7.60034	1
AIRE.66	GPHB5	7.21269	1
AIRE.97b	GPHB5	3.03372	1
SLE 166	IER3	4.22602	1
AIRE.02	IFNA17	6.82612	1
AIRE.05	IFNA17	8.54464	1
AIRE.07	IFNA17	7.87273	1
AIRE.09	IFNA17	6.92867	1
AIRE.10	IFNA17	8.65336	1
AIRE.11	IFNA17	6.5202	1
AIRE.12	IFNA17	6.77874	1
AIRE.13	IFNA17	9.10731	1
AIRE.14	IFNA17	6.72202	1
AIRE.15	IFNA17	8.5212	1
AIRE.16	IFNA17	7.02293	1
AIRE.17	IFNA17	8.91087	1
AIRE.18	IFNA17	8.24542	1
AIRE.19	IFNA17	7.10033	1
SLE 122	IFNA17	8.18044	1
SLE 163	IFNA17	6.59865	1
SLE 178	IFNA17	7.35415	1
SLE 3	IFNA17	7.44691	1
SLE 38	IFNA17	6.39465	1
SLE 58	IFNA17	10.3348	1
SLE 59	IFNA17	5.841	1
SLE 80	IFNA17	1.85262	1
AIRE.02	IFNA8	5.82677	1
AIRE.05	IFNA8	7.18454	1
AIRE.07	IFNA8	6.66278	1
AIRE.09	IFNA8	5.75203	1
AIRE.10	IFNA8	7.30637	1
AIRE.11	IFNA8	5.74094	1
AIRE.12	IFNA8	5.21972	1
AIRE.13	IFNA8	6.44373	1
AIRE.14	IFNA8	5.70245	1
AIRE.15	IFNA8	7.15114	1
AIRE.16	IFNA8	5.96487	1
AIRE.17	IFNA8	7.59698	1
AIRE.18	IFNA8	7.095	1
AIRE.19	IFNA8	5.87713	1
SLE 122	IFNA8	2.47068	1
SLE 163	IFNA8	0.601278	0
SLE 178	IFNA8	1.21728	1
SLE 3	IFNA8	1.28885	1
SLE 38	IFNA8	1.16848	0
SLE 58	IFNA8	8.92099	1
SLE 59	IFNA8	1.13825	0
SLE 80	IFNA8	1.21421	0
AIRE.02	IFNL2	6.02572	1
AIRE.05	IFNL2	0.0112416	0
AIRE.07	IFNL2	0.0638121	0
AIRE.09	IFNL2	5.99338	1
AIRE.10	IFNL2	0.297725	0
AIRE.11	IFNL2	0.0456643	0
AIRE.12	IFNL2	0.0688259	0
AIRE.13	IFNL2	0.00974287	0
AIRE.14	IFNL2	0.0399007	0
AIRE.15	IFNL2	0.108671	0
AIRE.16	IFNL2	0.351151	0
AIRE.17	IFNL2	0.117768	0
AIRE.18	IFNL2	0.0124722	0
AIRE.19	IFNL2	5.18642	1
SLE 113	IFNL2	5.60403	0
SLE 133	IFNL2	6.2577	0
SLE 190	IFNL2	7.53851	0
SLE 40	IFNL2	3.27347	0
SLE 54	IFNL2	7.29164	0
SLE 58	IFNL2	7.73732	0
SLE 117	IL16	4.03294	1
SLE 117	IL18RAP	3.3042	1
AIRE.02	IL22	5.60337	1
AIRE.05	IL22	7.02428	1
AIRE.07	IL22	6.45321	1
AIRE.09	IL22	5.65512	1
AIRE.10	IL22	7.16103	1
AIRE.11	IL22	4.78404	1
AIRE.12	IL22	6.01737	1
AIRE.13	IL22	7.59635	1
AIRE.14	IL22	5.0202	1
AIRE.15	IL22	7.0103	1
AIRE.16	IL22	5.6993	1
AIRE.17	IL22	7.36326	1
AIRE.18	IL22	6.83537	1
AIRE.19	IL22	5.79381	1
SLE 175	IL33	3.8821	1
SLE 194	IL4	5.7787	1
SLE 69	IL4	6.09088	1
AIRE.02	IL6	0	0
AIRE.05	IL6	0	0
AIRE.07	IL6	0	0
AIRE.09	IL6	0	0
AIRE.10	IL6	0	0
AIRE.11	IL6	0	0
AIRE.12	IL6	0	0
AIRE.13	IL6	0	0
SLE 115	IL6	4.72539	1
SLE 65	IL6	7.81891	1
SLE 7	IL6	3.59691	1
SLE 153	LILRB4	3.85124	1
SLE 105	NGFR	4.23158	0
SLE 187	NGFR	3.40102	0
SLE 189	NGFR	3.77087	0
SLE 31	NGFR	0.677966	0
SLE 51	NGFR	6.72668	0
SLE 137	PDL2	9.69248	1
SLE 79	PDL2	9.37367	1
AIRE.104	PNLIP	2.24965	1
AIRE.106	PNLIP	1.77301	1
AIRE.12	PNLIP	5.6759	1
AIRE.126	PNLIP	1.2308	1
AIRE.22	PNLIP	3.80149	1
AIRE.85	PNLIP	5.48881	1
SLE 58	RAET1E	7.59911	0
SLE 183	TNFRSF10D	0.026446	0
SLE 136	TNFRSF6	1.72978	0
SLE 166	TNFRSF6	2.76498	1
SLE 21	TNFRSF6	2.63853	1
SLE 64	TNFRSF6	2.67026	0
SLE 66	TNFRSF6	2.08615	1
SLE 84	TNFRSF6	4.95322	1
AIRE.11	VEGFB	0.0984189	0
SLE 1	VEGFB	6.98851	1
SLE 138	VEGFB	1.89542	1
SLE 184	VEGFB	3.40717	1
SLE 19	VEGFB	2.98765	1
SLE 203	VEGFB	5.90969	1
SLE 41	VEGFB	1.67788	1
SLE 42	VEGFB	5.59071	1
SLE 50	VEGFB	8.87776	1
SLE 56	VEGFB	8.067	1
SLE 95	VEGFB	7.46856	1
